# The “Grove-First” Framework: Starting in the Grove to Find Therapies for Huanglongbing

**DOI:** 10.1101/2025.05.22.655577

**Authors:** Michelle L. Heck, Nicholas R. Larson, Guilherme Locatelli, Ellen F. Cochrane, Samuel Coradetti, Lukas Hallman, Lynn Johnson, W. Cody Estes, Ariana Makar, Nursena Demirden, Marco Pitino, Robert G. Shatters, Robert C. Adair, Frank Giles, John-Paul Fox, Douglas Stuehler, Joanne Hodge, James Hoffman, Victoria Blake, Loushendy Ulysse, Lisvet Ramirez-Barrera, Riley McKenna, Luke Thompson, Lucy Bennett, Adriana Larrea-Sarmiento, Alejandro Olmedo-Velarde, Samantha Barkee, Chase Weeks-Purdy, Flavia Zambon, Ketan Shende, Lorenzo Rossi, Tom D’Elia, Mark A. Ritenour, Brian T. Scully, Randall P. Niedz

## Abstract

Citrus greening disease, also known as huanglongbing (HLB), is the most serious vector-borne bacterial disease of citrus world-wide^1,2^. There is an immediate global need to provide the citrus industry with relief from HLB and a return to profitable citrus production. Standard screening methods for HLB therapeutic treatments typically involve various laboratory-based assays to select treatments with antimicrobial properties^3^, which then advance to greenhouse and eventually field testing in a workflow that takes multiple years. Unlike traditional lab-first screening, we present a design of experiments framework^4,5^, referred to as Grove-First, that rapidly screens treatments with regulatory-friendly profiles in commercial citrus groves using trunk injection to select treatments that improve tree health and fruit yield over the course of a single growing season. Using this framework, we identified candidate treatments with effects comparable to or better than the standard oxytetracycline (OTC) on visual tree-health and/or yield indices in an initial screen of HLB-positive 8-year-old Valencia sweet orange trees. Expanded trials in commercial citrus groves allowed us to validate the initial screening results at other locations and in other citrus varieties. Grove-First rapidly accelerated the identification and large-scale field testing of HLB therapies, some of which are available for growers to use immediately and others that require further field testing and/or regulatory actions.
