## Extended Data Table 1 for "The “Grove-First” Framework: Starting in the Grove to Find Therapies for Huanglongbing"

### Sheet: Extended Data Table 1
Extended Data Table 1. List of treatments and treatment combinations used in the Phase I Grove-First screen
Molecule ID	Product Name	Active ingredient	% in dose	Dose/ml	pH	CAS # If Available	Product Note	Manufacturer or vendor	Item # or vendor	Water type t=tap, d=distilled	Tree grade	Agro plate assay bioactive** (y/n/ND)	Relevant EPA (40 CFR), FDA (21 CFR) and USDA (7 CFR) statutes/labels***	Regulatory Notes	If OTC, residue level ppm ( three reps) ND=<1ppm	Phase 2
M01	Rectify	oxytetracycline pH not adj	1	100	3	2058-46-0		Agrosource, Inc. PO box 3091 Tequesta, FL 33469		t	Beta	y	RUP: Citrus		3,4,4
M02	Zinkicide	zinc nanoparticles	1	100	7	PF * see footnote		Swadeshnukul Santra. University of Central Florida, Orlando FL 32816		t	Beta	n	Not Available
M03	Alliette WDG Fungicide	aluminum fosethyl	18	100	3	39148-24-8	Aliette WDG Fungicide | Aluminum tris | 5 Pound Bag – Chemical Warehouse	Bayer Crop Science LP 800 N. Lindbergh Blvd St Louis, MO 63167		t	Beta	n	RUP: Citrus	Group P07 Fungicide
M04	Thiram P	dimethylcarbamothioic dithioperoxyanhydride	9.4	100	7	137-26-8	Thiram P | Eastman	Eastman Chemical Co. 200 S Wilcox Dr, Kingsport, TN 37660		t	Beta	n	RUP: Not Citrus
M05	Instill Bactericide and Fungicide	copper sulfate pentahydrate	16	100	5.5	7758-99-8	Instill™ Bactericide & Fungicide/Instill-O – SymAgro (sym-agro.com)	Sym-Agro S.T. Biologicals, Inc. PO box 385370 Minneapolis, MN 55438		t	Beta	n	40 CFR § 180.1021	Group M1 Fungicide
M06	Torino Fungicide	cyflufenamid	1.6	100	5.5	180409-60-3	Torino® | Gowan (gowanco.com)	Gowan Co PO box 5569 Yuma, AZ 85366		t	Beta	n	RUP: Not Citrus	Group U6 Fungicide
M07	silver	colloidal 10,000ppm	1	100	6.5	7440-22-4		Ultra Silver 1834 Ferguson Ln Austin TX 78754	Amazon	t	Beta	y	40 CFR § 180.940
M08	Dutrion tablet	chlorine dioxide 1g tabs	1	100	4.5	10049-04-4	Dutrion Tablet - Dutrion Chlorine Dioxide Solutions	Dutrion North America Ltd. 223077 HWY 611 Ferintosh, Alberta, TOB 1MO Canada		t	Beta	y	40 CFR § 180.940 & § 180.1364
M09	Spray and Forget Roof cleaner	quat ammonium compounds, benzyl-C12-16-alkyldimethyl, chlorides	1	100	6	N/A	Spray & Forget – Roof Cleaning Products – Spray & Forget (sprayandforget.com)	W.M. Barr 2105 Channel Ave, Memphis , TN 38113	Amazon	t	Beta	y	FIFRA Inert for Pesticide
M10	Recify+Wakeup Advantage	oxytetracycline, proprietary ingredients	1,1	100	6	2058-46-0, find WakeUp Advantage link in footnotes.	2058-46-0, find WakeUp Advantage link in footnotes.	Rectify: Agrosource. WakeUp: Advantage Ag Solutions PO Box 13896 Fort Pierce, FL 34979		t	Beta	y	RUP: Citrus		ND,ND,ND	Yes
M11	Brassinolide	Brassinolide	0.005	100	6	72962-43-7		Fisher Scientific www.fishersci.com	50-115-0535	t	Beta	n	Plant Growth Regulator
M12	Streptomycin sulfate salt	Streptomycin sulfate salt	1	100	5	3180-78-0		Sigma Aldrich www.sigmaaldrich.com	S6501	t	Beta	n	RUP: Not citrus	Citrus registration vacated by court order
M13	Potassium bromide	Potassium bromide	1	100	5.5	2139626		Sigma Aldrich www.sigmaaldrich.com	243418	t	Beta	n	40 CFR § 180.940, 21 CFR § 178.1010
M14	Potassium permanganate	Potassium permanganate	1	100	6	7722-64-7		Sigma Aldrich www.sigmaaldrich.com	223468	t	Beta	y	Fertilizer, 21 § 178.1010
M15	Vancomycin HCL	Vancomycin HCL	1	100	4	1404-93-9		PhytoTech labs www.phytotechlab.com	V878	t	Beta	n	Rx Only
M16	Cefotaxime sodium salt	Cefotaxime sodium salt	1	100	3.5	64485-93-4		PhytoTech labs www.phytotechlab.ota	C380	t	Beta	n	Rx Only
M17	Q8	8-quinolinol hemisulfate salt	1	100	4.5	134-31-6		Sigma Aldrich www.sigmaaldrich.com	55100	t	Beta	n	RUP: Not Citrus
M18	10% povidone iodine	iodine and polyvinylpyrrolidone	1	100	6	25655-41-8		Horse health products	NDC 17135-160-01	t	Beta	n	21 CFR § 310.545, § 333.210 & § 1310.12(d)(3)
M19	Agri-mectin	ivermectin 1%	1	100	6	NDC 57561-468-02		Agri labs	NDC 57561-468-02	t	Beta	n	Rx Only
M20	Rectify OTC +Streptomycin sulfate salt	oxytetracycline and streptomycin sulfate salt	1, 1	100	3	2058-46-0 , 3810-74-0		see above		t	Beta	y	RUP: Citrus		ND,ND,ND	Yes
M21	Holy Cow concentrated heavy duty cleaner & degreaser	quat ammonium compounds proprietary	1	100	6	N/A	Amazon.com: Holy Cow HC 1246R 32-Ounce Concentrated Heavy Duty Cleaner 32 ounce : Health & Household	Holy Cow 4491 Pacific street. Rocklin CA 95677	HC 1246R	t	Beta	y	Not Available
M22	EtOH 2%	ethanol	2	100	5	64-17-5		VWR scientific www.us.vwr.com/vwr	V1016	t	Beta	n	40 CFR § 180.940
M23	Skilcraft All purpose cleaner & degreaser	proprietary	1	100	5	N/A+G11:G25	SKILCRAFT General All purpose Cleaner Degreaser Ready To Use 16 fl oz 0.5 quart Fragrance free Dye free VOC free Light Blue Green 12 Carton - Office Depot	Lighthouse for the blind visually impaired 1155 Market St., 10th Fl, San Francisco CA 94103	NSN6879646	t	Beta	n	40 CFR § 180.910, § 180.930 & § 180.940
M24	DMSO	dimethyl sulfoxide	2	100	5	67-68-5		Sigma Aldrich www.sigmaaldrich.com	472301	t	Beta	n	40 CFR § 180.920
M25	Metricide28 sterilizing & disinfecting solution	glutaraldehyde	1	100	6	111-30-8	Medical MetriCide 28, Learn More About MetriCide 28 for Medical | Metrex	Metrex www.Metrex.com	MRX-10-2800	t	Beta	n	21 CFR § 176.300
M26	Acetone 2%	acetoone	2	100	5	67-64-1		Sigma Aldrich www.sigmaaldrich.com	179124	t	Beta	n	40 CFR § 180.910 & § 180.930
M27	Methanol 2%	methanol	2	100	5	65-56-1		Sigma Aldrich www.sigmaaldrich.com	179337	t	Beta	n	40 CFR § 180.910
M28	HTH pool care Algae Guard ultra	copper ethanolamine	1	100	8	N/A	HTH™ Pool Care Algae Guard Ultra: Pool Algae Remover | HTH Pools	Innovative water care, LLC 1400 Bluegrass lake Parkway Alpharetta, GA 30004	67089	t	Beta	n	40 CFR § 180.1021
M29	SMZ-TMP	sulphamethoxazole-trimethoprim	1	100	6	723-46-6, 738-70-5		Santa Cruz biotechnology www.scbt.com	sc-362989Rx	t	Beta	n	Rx Only
M30	Tektrol II	para-tertiary-amylphenol, ortho-benzyl-para-chlorophenol, ortho-phenylphenol	1	100	11	N/A	Tek-Trol Disinfectant Cleaner Concentrate Bio-Tek Industries - Disinfectants | Equipment Supplies | (valleyvet.com)	Valley Vet.com	12026	t	Beta	n	21 CFR § 178.1010
M31	Procure 480SC	triflumizole	1	100	7	N/A	Procure 480SC Fungicide Triflumizole – Agcare Products	MacDermid Agricultural Solutions. 245 Freight St. Waterbury, CT 06702	Amazon	t	Omega	n	RUP: Not Citrus			.
M32	Boardwalk PDC Neutral Floor cleaner, tangy fruit scent	linear primary alcohol ethoxylate, sodium polyacrylate thickener	1	100	6	N/A	https://www.officesupply.com/cleaning-breakroom/cleaning-janitorial-supplies/cleaners-disinfectants/floor-carpet-cleaners/boardwalk-neutral-floor-cleaner-tangy-fruit-scent-liter-bottle-carton/p696271.htm l	Boardwalk Essendant Co. One Parkway North, Deerfield, IL 60015 www.officesupply.com	BWK4814	t	Omega	n	Not Available
M33	Propiconazole 14.3	propaconazole	1	100	6	N/A	Amazon.com : Select Source Propiconazole 14.3 Pint Select Fungicide : Patio, Lawn & Garden	Prime Source, LLC 4609 E. Boonville-New Harmony Rd. Evansville, IN 47725	Amazon	t	Omega	n	RUP: Nonbearing Citrus	Registration instructs DO NOT use this product a tree injection treatment.		.
M34	Metronidazole	Metronidazole	1	100	6	443-48-1		Fisher Scientific www.fishersci.com	50213514	t	Omega	n	Rx Only
M35	Caffeine	Caffeine	1	100	5	58-08-2		Sigma Aldrich www.sigmaaldrich.com	C0750	t	Omega	n	Food Additive
M36	Doxycycline HCl	Doxycycline HCl	1	100	3	10592-13-9		Research products international. www.rpicorp.com	50213284	t	Omega	y	Rx Only
M37	Floriculture Prontech bactericide-fungicide-viricide-algicide	n-Alkyl ( 60% C14, 30% C16, 5% C12, 5% C18) dimethyl benzyl ammonium chlorides, urea	1	100	6	66784-1		UPI 3400 Peachtree Rd NE, Suite 1345. Atlanta, GA 30326		t	Omega	y	RUP: Not Citrus & Fertilizer
M38	Sodium Bromide	Sodium Bromide	1	100	6	7647-15-6		Fisher Scientific www.fishersci.com	AC212671000	t	Omega	n	40 CFR § 180.940
M39	Erythrosine B	Erythrosine B	1	100	7	16423-68-0		Sigma Aldrich www.sigmaaldrich.com	198269	t	Omega	n	Food Additive
M40	Sodium Benzoate	Sodium Benzoate	1	100	6	532-32-1		Sigma Aldrich www.sigmaaldrich.com	109169	t	Omega	n	40 CFR § 180.910 & § 180.930
M41	Ciprofloxacin	Ciprofloxacin	1	100	5	85721-33-1		Fisher Scientific www.fishersci.com	502009017	t	Omega	y	Rx Only
M42	Potassium phosphate monobasic	Potassium phosphate monobasic	1	100	5	2147079		sigma Aldrich www.sigmaaldrich.com	P0662	t	Omega	n	Fertilizer			Yes
M43	Original Pine sol multi surface cleaner	pine oil, alkyl alcohol ethoxylates, sodium petroleum sulfonate, isopropyl alcohol	1	100	5	N/A	Multi Purpose Household Cleaners & Disinfecting Products | Pine-Sol® (pinesol.com)	The Clorox Co. 1221 Broadway, Oakland CA 94612	Amazon	t	Omega	n	40 CFR § 180.960
M44	methyl propionate	methyl propionate	1	100	6	554-12-1		sigma Aldrich www.sigmaaldrich.com	109258	t	Omega	n	40 CFR § 180.910 & § 180.930
M45	Fluconazole	Fluconazole	1	100	6	86686-73-4		Fisher Scientific www.fishersci.com	501905306	t	Omega	n	Rx Only
M46	Ammonium thiosulfate	Ammonium thiosulfate	1	100	6	83-18-8		sigma Aldrich www.sigmaaldrich.com	336726	t	Omega	n	Fertilizer
M47	Geranium	hand written label	1	100	4.5	PF * see footnote				t	Omega	n	40 CFR § 152.25(f)			Yes
M48	Citronella	hand written label	1	100	5	PF * see footnote				t	Omega	n	40 CFR § 180.920
M49	Pongamia	hand written label	1	100	4.5	PF * see footnote				t	Omega	n	40 CFR § 152.25(f)			Yes
M50	Chlorhexidine	hand written label	1	100	5	PF * see footnote				t	Omega	y	21 CFR § 216.24
M51	Eucalyptus oil	1,8-cineole	1	100	5	8000-48-4		www.puredailycare.com		t	Omega	n	40 CFR § 180.1271
M52	Cinnamon	hand written label	1	100	5	PF * see footnote				t	Omega	y	40 CFR § 152.25(f)
M53	Rectify (pH 2)	oxytetracycline and muriatic acid to adj. pH2	0.55	50	2	2058-46-0		see above		t	Omega	y	RUP: Citrus		ND,ND,ND	Yes
M54	Star Anise	hand written label	1	100	5	PF * see footnote				t	Omega	n	21 CFR § 182.10 & § 582.10			Yes
M55	Rectify+Tracite 5% fe- pH not adjusted	oxytetracyline, Fe and S	0.55 , 2	50	2	Rectify: 2058-46-0, Use link in M56 for Tracite 5% Fe info	Rectify: 2058-46-0, Use link in M56 for Tracite 5% Fe info			d	Omega	y	RUP: Citrus & Fertilizer
M56	Tracite 5% Fe	Fe and S	2	50	2	N/A	https://www.greenbook.net/helena-agri-enterprises-llc/tracite-iron-5-chelated			d	Omega	n	Fertilizer
M57	Tea tree oil	terpinen-4-ol and others	1	100	5	68647-73-4		www.puredailycare.com		d	Omega	n	21 CFR § 117.5
M58	Rectify+ Tracite 5% Fe (pH adjusted)	oxytetracyline, Fe and S, and muriatic acid to adj pH.	0.55, 2	50	2	N/A	2058-46-0, use link in M56 for Tracite 5% Fe			d	Omega	n	RUP: Citrus & Fertilizer
M59	Clove oil	eugenol	1	100	5	8000-34-8		www.puredailycare.com		d	Omega	n	40 CFR § 152.25(f)
M60	Hibiclens	chlorhexidine, isopropyl alcohol	1	100	5	N/A	Hibiclens 4% chlorhexidine gluconate CHG surgical site infection prevention bundles | Mölnlycke (molnlycke.us)	MÖlnlycke Health care US, LLC 5550 Peachtree parkway Suite 500 Norcross, GA 30092		d	Omega	n	21 CFR § 216.24	Withdrawn from clinical applications due to adverse skin effects. Chlorhexidine acetate suggested alternative
M61	Tracite 6 HEP Fe 100%	6% iron, 3.5% sulfur	100	50	5.5	N/A	TRACITE® LF ZINC is specifically formulated for use in high phosphate materials which are commonly applied in the row as a “starter” or “pop-up” fertilizer	Helena Chemical Co. 225 Schilling Blvd. Collierville, TN 38017		d	Alpha	n	Fertilizer
M62	Rectify + Tracite 5% Fe pH not adjusted	oxytetracyline, Fe and S	1,1	50	2	Rectify: 2058-46-0, Use link in M56 for Tracite 5% Fe info	Rectify: 2058-46-0, Use link in M56 for Tracite 5% Fe info			d	Alpha	n	RUP: Citrus & Fertilizer
M63	Rectify + Tracite 5% Fe pH adjusted	oxytetracyline, Fe and S, muriatic acid to adj pH.	1,1	50	2	Rectify: 2058-46-0, Use link in M56 for Tracite 5% Fe info	Rectify: 2058-46-0, Use link in M56 for Tracite 5% Fe info			d	Alpha	y	RUP: Citrus & Fertilizer
M64	Blank	untreated	-	0	-	wild type tree, untreated.	wild type tree, untreated.			d	Alpha
M65	Rectify +Tracite 6 HEP Fe pH not adjusted	oxytetracyline, Fe and S	1,1	50	5	2058-46-0, use link in M67 for Tracite 6 HEP Fe	2058-46-0, use link in M67 for Tracite 6 HEP Fe			d	Alpha	n	RUP: Citrus & Fertilizer
M66	Rectify +Tracite 6 HEP Fe pH adjusted	oxytetracycline, Fe and S, muriatic acid to pH2	1,1	50	2	2058-46-0, use link in M67 for Tracite 6 HEP Fe	2058-46-0, use link in M67 for Tracite 6 HEP Fe			d	Alpha	y	RUP: Citrus & Fertilizer
M67	Tracite 6 HEP Fe 0.6%	6% iron, 3.5% sulfur	1	50	3	N/A	TRACITE® LF ZINC is specifically formulated for use in high phosphate materials which are commonly applied in the row as a “starter” or “pop-up” fertilizer			d	Alpha	y	Fertilizer
M68	Rectify 5500ppm pH2	oxytetracycline and muriatic acid used to bring pH2	0.55	50	2	2058-46-0				d	Alpha	n	RUP: Citrus		2,2,4
M69	Distilled water	Distilled water	100	100	5	7732-18-5				d	Alpha	n
M70	Tracite 5% Fe 0.6%	Fe and S	1	50	2	N/A	https://www.greenbook.net/helena-agri-enterprises-llc/tracite-iron-5-chelated			d	Alpha	n	Fertilizer
M71	Zinc Nitrate Hexahydrate	zinc Nitrate Hexahydrate	1	100	5	10196-18-6		Sigma Aldrich www.sigmaaldrich.com	228737	d	Omega	n	Fertilizer			Yes
M72	CankerGuard	ethyl alcohol, denatured alkyl dimethyl benzyl ammonium chloride, alkyl dimethyl ethanol benzyl ammonium chloride	1	100	6	N/A	Canker Guard: Effective Disinfectant for Citrus Canker | Flo-Tec (flo-tecinc.com)	Flo-tec Inc.2151 34th Way N. Largo Fl 33771		d	Omega	y	RUP: Citrus
M73	EDTA	Ethylenediaminetetraacetic acid dipotassium salt dihydrate	1	100	4.5	25102-12-9		Sigma Aldrich www.sigmaaldrich.com	03659	d	Omega	n	40 CFR § 180.910 & § 180.940
M74	Cephalexin	antibiotic	1	100	4.5	15686-71-2		Fisher Scientific www.fishersci.com		d	Omega	n	Rx Only
M75	Klean Strip Green Safer Muriatic Acid	31-35% Hydrochloric acid	2	100	1	N/A	Klean-Strip® Green® Safer Muriatic Acid - Klean Strip	W.M. Barr 2105 Channel Ave, Memphis , TN 38113		d	Omega	y	40 CFR § 180.910			Yes
M76	D-Leucine	D-Leucine	1	100	2	328-38-1		Sigma Aldrich www.sigmaaldrich.com	855448	d	Omega	n	Not Regulated
M77	D-Cysteine	D-Cysteine	1	100	2.5	921-01-7		Sigma Aldrich www.sigmaaldrich.com	30095	d	Omega	n	Not Regulated
M78	Camphor oil	bicyclic monoterpene ketones	1	100	5	8008-51-3		Sun Essential oils dist. by Sun Organic, Scottsdale AZ 85260	Amazon	d	Omega	n	40 CFR § 180.920 & 21 CFR § 172.510
M79	Imidacloprid omega	imidacloprid 2F Select T/I 21.4% AI	1	100	4.5	N/A	Prime Source Imidacloprid 2F Select T/I (domyown.com)	Prime Source, LLC 4609 E. Boonville-New Harmony Rd. Evansville, IN 47725		d	Omega	n	RUP: Citrus	Group 4A Insecticide
M80	1-OLMB	experimental plant extract	1	100	5	PF * see footnote		Travis Murphy Advantage Ag Solutions PO Box 13896 Fort Pierce, FL 34979		d	Omega	n	Not Available
M81	2-Phenoxyethanol	2-Phenoxyethanol	1	100	5	122-99-6		Sigma Aldrich www.sigmaaldrich.com	77699	d	Omega	n	40 CFR § 180.910 & § 180.920
M82	Thera-Zinc immune support throat spray	water, glycerin, stevia, clove bud oil, peppermint oil, menthol, echinacea, elderberry, slippery elm bark extract, wild cherry bark extract	1	100	5	N/A	Quantum Health TheraZinc® Oral Spray - Zinc Throat Spray 2oz	Quantum Health PO Box 2791, Eugene OR 97402		d	Omega	n	21 CFR § 182.8988
M83	Iron III Nitrate nonahydrate	Iron III Nitrate nonahydrate	1	100	1	7782-61-8		Fisher Scientific www.fishersci.com	423715000	d	Beta	n	Fertilizer
M84	Paracoccus fleites supernatent	unknown/experimental	1	50	9	PF * see footnote				d	Beta	n	Not Available
M85	Media CC+AA	unknown/experimental	1	50	5	PF * see footnote				d	Beta	n	Not Available
M86	Rita 6.2.23	unknown/experimental	1	50	5	PF * see footnote				d	Beta	n	Not Available
M87	Rita 6.15.23	unknown/experimental	1	50	5	PF * see footnote				d	Beta	n	Not Available
M88	Imidacloprid beta	imidacloprid 2F Select T/I 21.4% AI	1	100	4.5	N/A	Prime Source Imidacloprid 2F Select T/I (domyown.com)	Prime Source, LLC 4609 E. Boonville-New Harmony Rd. Evansville, IN 47725		d	Beta	n	RUP: Citrus
	FOOTNOTES
	* "PF" describes a proprietary formulation and a CAS # is not available.
	WakeUP Advantage - Renewable Farming
	** Bioactive Y means the product killed Agrobacterium tumefaciens in the plate assay, N means no antimicrobial activity observed
	***RUP indicates Restricted Use Pesticide, meaning the product must be applied by a certified pesticide applicator or someone under their direct supervision.
