## Extended Data Table 2 for "The “Grove-First” Framework: Starting in the Grove to Find Therapies for Huanglongbing"

### Sheet: Sheet1
Extended Data Table 2. Pairwise Tests against M53 for fruit drop.
Molecule ID	Avg Fruit Drop (num)	Delta from M53 (9.33)	P value
M76	2.67	-6.66	0.2635
M20	3.67	-5.66	0.3237
M88	5	-4.33	0.4282
M52	5.33	-4	0.4582
M72	5.67	-3.66	0.5381
M7	6	-3.33	0.5334
M38	6	-3.33	0.5696
M58	6.33	-3	0.5659
M39	6.33	-3	0.5683
M12	6.33	-3	0.5696
M28	6.33	-3	0.571
M56	6.33	-3	0.571
M55	6.33	-3	0.577
M78	7.33	-2	0.6937
M50	7.33	-2	0.6972
M86	7.33	-2	0.7036
M18	7.33	-2	0.7104
M5	7.67	-1.66	0.7465
M15	7.67	-1.66	0.7489
M73	7.67	-1.66	0.756
M17	7.67	-1.66	0.7632
M42	7.67	-1.66	0.8286
M60	8	-1.33	0.7928
M54	8	-1.33	0.7957
M82	8	-1.33	0.7957
M66	8	-1.33	0.7977
M46	8	-1.33	0.8077
M51	8	-1.33	0.8077
M11	8	-1.33	0.8234
M27	8.33	-1	0.8435
M43	8.33	-1	0.8473
M6	8.33	-1	0.8497
M30	8.33	-1	0.8602
M87	8.67	-0.66	0.894
M79	8.67	-0.66	0.9193
M75	8.67	-0.66	0.9233
M4	8.67	-0.66	0.9296
M34	9	-0.33	0.9464
M10	9	-0.33	0.9469
M26	9	-0.33	0.9556
M81	9	-0.33	0.9581
M40	9.33	0	1
M49	9.33	0	1
M44	9.67	0.34	0.9476
M23	9.67	0.34	0.9489
M77	9.67	0.34	0.9608
M29	9.67	0.34	0.9611
M83	10	0.67	0.8996
M21	10	0.67	0.9086
M61	10.33	1	0.8413
M8	10.33	1	0.842
M85	10.33	1	0.8733
M74	10.67	1.34	0.7941
M63	10.67	1.34	0.806
M68	10.67	1.34	0.8211
M71	11	1.67	0.7473
M9	11	1.67	0.7496
M47	11	1.67	0.7616
M69	11	1.67	0.7926
M14	11	1.67	0.8055
M1	11.33	2	0.6997
M3	11.33	2	0.6997
M37	11.33	2	0.7465
M25	11.67	2.34	0.6902
M22	11.67	2.34	0.7001
M80	12.33	3	0.6429
M2	12.33	3	0.6697
M45	12.33	3	0.6768
M84	12.33	3	0.7054
M70	12.67	3.34	0.6061
M31	12.67	3.34	0.6077
M33	12.67	3.34	0.6199
M62	13.67	4.34	0.5463
M59	13.67	4.34	0.5904
M13	14	4.67	0.4423
M24	14	4.67	0.4753
M35	14.67	5.34	0.366
M67	14.67	5.34	0.4531
M57	14.67	5.34	0.667
M16	15	5.67	0.3234
M19	16.67	7.34	0.4035
M48	17	7.67	0.2158
M64	17.33	8	0.2671
M32	19.33	10	0.1826
M41	19.33	10	0.4368
M65	21	11.67	0.1256
M36	28.67	19.34	0.2644
