## Extended Data Table 3 for "The “Grove-First” Framework: Starting in the Grove to Find Therapies for Huanglongbing"

### Sheet: Sheet1
Extended Data Table 3. Pairwise tests of yield to M53.
MID	Avg Total Fruit (num)	Delta from M53 (130.67)	P value
M19	286	155.33	0.0295
M65	253.67	123	0.0361
M64	243.67	113	0.0334
M62	227.67	97	0.0305
M25	221.67	91	0.0321
M21	213	82.33	0.0312
M67	209.67	79	0.0314
M66	207	76.33	0.0316
M47	206	75.33	0.0325
M70	205.33	74.66	0.0314
M22	203	72.33	0.0316
M60	202.67	72	0.032
M61	202.33	71.66	0.0334
M63	200.67	70	0.0324
M30	199.67	69	0.0306
M85	198.67	68	0.0303
M34	197.67	67	0.0327
M69	192.33	61.66	0.0306
M32	191	60.33	0.0347
M83	189	58.33	0.0324
M23	186.67	56	0.0324
M8	181.67	51	0.0333
M24	180	49.33	0.0322
M14	178.33	47.66	0.0297
M31	175	44.33	0.0313
M1	172.67	42	0.0335
M6	171.67	41	0.0316
M2	170.67	40	0.0299
M59	169	38.33	0.0287
M68	168	37.33	0.0313
M27	168	37.33	0.0321
M48	167.33	36.66	0.0363
M84	166.33	35.66	0.0281
M35	164.33	33.66	0.0344
M45	162.67	32	0.0296
M10	158	27.33	0.0326
M33	156	25.33	0.0308
M29	155	24.33	0.0288
M28	155	24.33	0.031
M3	155	24.33	0.0335
M44	154	23.33	0.0327
M46	149.67	19	0.0309
M39	149.67	19	0.0311
M13	146.67	16	0.0333
M20	146.33	15.66	0.0301
M9	145.67	15	0.0332
M26	145	14.33	0.0303
M43	142.67	12	0.0318
M40	142.33	11.66	0.029
M4	141	10.33	0.0269
M16	135.33	4.66	0.0358
M86	132.67	2	0.0313
M82	131.67	1	0.0318
M11	130.67	0	0.0298
M88	130	-0.67	0.0305
M75	129	-1.67	0.0282
M15	128.67	-2	0.0315
M37	127.67	-3	0.0311
M71	127.67	-3	0.0333
M87	126.67	-4	0.0324
M55	126	-4.67	0.0307
M18	125.67	-5	0.0309
M54	124.33	-6.34	0.0318
M50	123.33	-7.34	0.0316
M41	123	-7.67	0.0242
M17	118	-12.67	0.0307
M36	117	-13.67	0.0267
M5	116.67	-14	0.0317
M77	113.33	-17.34	0.0289
M12	113.33	-17.34	0.0311
M58	113.33	-17.34	0.0313
M78	113.33	-17.34	0.0318
M51	113	-17.67	0.0309
M49	111.67	-19	0.0309
M80	111.67	-19	0.0311
M56	109.33	-21.34	0.031
M72	105.67	-25	0.0291
M42	103.33	-27.34	0.0262
M57	97	-33.67	0.0217
M76	93.33	-37.34	0.0295
M73	92	-38.67	0.0311
M74	87.67	-43	0.0333
M81	78.33	-52.34	0.0295
M52	74.33	-56.34	0.0308
M38	73.67	-57	0.0294
M79	50	-80.67	0.0289
