## Extended Data Table 4 for "The “Grove-First” Framework: Starting in the Grove to Find Therapies for Huanglongbing"

### Sheet: Sheet1
Extended Data Table 4. Pairwise tests of fruit weight to M53.
MID	Avg Fruit Weight (g)	Delta from M53 (127.5g)	P value
M20	160.94	33.44	0.0063
M16	151.91	24.41	0.0221
M18	143.16	15.66	0.0538
M21	113.7	-13.8	0.0599
M24	114.04	-13.46	0.0683
M25	111.34	-16.16	0.073
M58	108.97	-18.53	0.0823
M44	110.43	-17.07	0.1
M80	111.15	-16.35	0.1017
M34	109.64	-17.86	0.1057
M81	117.19	-10.31	0.1179
M32	105.72	-21.78	0.1389
M61	137.02	9.52	0.1578
M43	116.71	-10.79	0.1593
M47	117.79	-9.71	0.1816
M2	115.8	-11.7	0.2131
M23	149.02	21.52	0.2275
M4	120.35	-7.15	0.2275
M65	117.05	-10.45	0.2462
M10	146.61	19.11	0.2581
M79	112.45	-15.05	0.2602
M9	135.24	7.74	0.2605
M69	118.46	-9.04	0.2824
M15	145.03	17.53	0.2845
M48	116.13	-11.37	0.3016
M17	140.9	13.4	0.33
M51	116.3	-11.2	0.33
M52	118.57	-8.93	0.3532
M11	145.11	17.61	0.3539
M82	120.61	-6.89	0.3579
M31	116.97	-10.53	0.3593
M39	119.01	-8.49	0.36
M64	121.65	-5.85	0.36
M83	122.61	-4.89	0.3614
M13	121.25	-6.25	0.3691
M1	138.51	11.01	0.3841
M38	112	-15.5	0.4061
M14	133.48	5.98	0.4416
M74	118.86	-8.64	0.4438
M62	121.1	-6.4	0.4449
M45	116.28	-11.22	0.4487
M22	122.52	-4.98	0.4497
M8	119.91	-7.59	0.46
M56	123.33	-4.17	0.4677
M59	123.5	-4	0.4699
M76	121.35	-6.15	0.472
M40	121.88	-5.62	0.4926
M73	123.83	-3.67	0.493
M68	131.64	4.14	0.5076
M70	122.29	-5.21	0.5153
M78	118.97	-8.53	0.542
M26	144.23	16.73	0.5501
M55	118.92	-8.58	0.5881
M77	133.08	5.58	0.6024
M87	130.51	3.01	0.6037
M12	142.08	14.58	0.6051
M33	136.04	8.54	0.6159
M42	124.62	-2.88	0.6321
M41	135.29	7.79	0.6355
M75	121.58	-5.92	0.6454
M67	132.79	5.29	0.6694
M27	131.61	4.11	0.6907
M84	121.97	-5.53	0.7153
M35	131.44	3.94	0.7247
M37	134.88	7.38	0.7293
M86	123.76	-3.74	0.7396
M30	123.56	-3.94	0.7453
M85	124.75	-2.75	0.7561
M63	130.5	3	0.7655
M28	129.01	1.51	0.7678
M50	130.28	2.78	0.7752
M54	131.06	3.56	0.7964
M36	130.77	3.27	0.8118
M49	130.32	2.82	0.8429
M60	126.47	-1.03	0.8505
M71	129.72	2.22	0.8577
M88	125.81	-1.69	0.8695
M5	125.58	-1.92	0.876
M46	128.99	1.49	0.8824
M6	125.66	-1.84	0.8876
M3	129	1.5	0.9287
M66	128.29	0.79	0.9504
M7	NA	NA	0.967
M57	126.9	-0.6	0.9737
M72	127.72	0.22	0.9835
M29	127.83	0.33	0.9872
M19	127.5	0	0.9999
