## Extended Data Table 5 for "The “Grove-First” Framework: Starting in the Grove to Find Therapies for Huanglongbing"

### Sheet: Sheet1
Extended Data Table 5. Pairwise brix comparison against M53.
MID	Avg Brix	Delta from M53 (9.93)	P value
M41	10.8	0.87	0.1184
M68	10.48	0.55	0.5663
M36	10.47	0.54	0.2047
M46	10.4	0.47	0.3502
M71	10.32	0.39	0.3252
M55	10.32	0.39	0.4465
M72	10.3	0.37	0.4366
M57	10.28	0.35	0.739
M51	10.27	0.34	0.4747
M74	10.25	0.32	0.6157
M76	10.22	0.29	0.4781
M75	10.2	0.27	0.5449
M31	10.17	0.24	0.6738
M22	10.15	0.22	0.5394
M83	10.13	0.2	0.7088
M58	10.12	0.19	0.728
M59	10.1	0.17	0.683
M43	10.08	0.15	0.6684
M40	10.08	0.15	0.7419
M50	10.05	0.12	0.7788
M47	10.03	0.1	0.7998
M30	10.03	0.1	0.8144
M1	10.03	0.1	0.8557
M23	10.02	0.09	0.8301
M33	10	0.07	0.8828
M34	9.95	0.02	0.9758
M48	9.95	0.02	0.9775
M44	9.93	0	1
M60	9.93	0	1
M66	9.93	0	1
M5	9.9	-0.03	0.9521
M16	9.88	-0.05	0.9308
M32	9.87	-0.06	0.8442
M62	9.87	-0.06	0.8624
M25	9.83	-0.1	0.8077
M70	9.8	-0.13	0.8552
M3	9.78	-0.15	0.7784
M13	9.75	-0.18	0.6384
M20	9.75	-0.18	0.6979
M87	9.75	-0.18	0.788
M78	9.75	-0.18	0.8361
M56	9.73	-0.2	0.587
M7	9.73	-0.2	0.634
M8	9.73	-0.2	0.8279
M42	9.73	-0.2	0.8529
M69	9.72	-0.21	0.5591
M61	9.7	-0.23	0.5689
M84	9.7	-0.23	0.7232
M6	9.68	-0.25	0.6828
M85	9.68	-0.25	0.7015
M86	9.67	-0.26	0.7351
M10	9.65	-0.28	0.5094
M18	9.65	-0.28	0.6176
M52	9.63	-0.3	0.5078
M45	9.63	-0.3	0.626
M80	9.63	-0.3	0.6938
M63	9.62	-0.31	0.483
M82	9.62	-0.31	0.486
M64	9.62	-0.31	0.6077
M21	9.52	-0.41	0.4469
M29	9.52	-0.41	0.4677
M39	9.45	-0.48	0.2389
M27	9.45	-0.48	0.2994
M54	9.45	-0.48	0.3911
M24	9.42	-0.51	0.2386
M73	9.42	-0.51	0.35
M65	9.38	-0.55	0.2273
M79	9.37	-0.56	0.3385
M37	9.37	-0.56	0.4053
M35	9.3	-0.63	0.2405
M4	9.3	-0.63	0.4479
M14	9.27	-0.66	0.1385
M15	9.23	-0.7	0.1459
M17	9.2	-0.73	0.2046
M49	9.18	-0.75	0.2472
M28	9.17	-0.76	0.2324
M2	9.13	-0.8	0.098
M38	9.13	-0.8	0.2938
M81	9.1	-0.83	0.1455
M12	9.08	-0.85	0.1438
M88	9.07	-0.86	0.0976
M77	9.05	-0.88	0.3058
M19	8.87	-1.06	0.2221
M9	8.83	-1.1	0.0495
M26	8.77	-1.16	0.0375
M11	8.73	-1.2	0.142
M67	8.72	-1.21	0.0961
