## Extended Data Table 6 for "The “Grove-First” Framework: Starting in the Grove to Find Therapies for Huanglongbing"

### Sheet: Sheet1
Extended Data Table 6. Pounds solid per box greater than or equal to M53.
MID	Avg Solids per Box (lbs)	Delta from M53 (4.72 lbs)	P value
M62	6.01	1.29	0.3489
M57	5.39	0.67	0.3764
M41	5.23	0.51	0.1866
M51	5.11	0.39	0.2466
M46	5.1	0.38	0.2392
M31	5.09	0.37	0.084
M75	4.99	0.27	0.277
M36	4.98	0.26	0.3356
M83	4.95	0.23	0.1144
M22	4.95	0.23	0.1231
M44	4.94	0.22	0.2004
M59	4.91	0.19	0.1014
M60	4.91	0.19	0.6752
M50	4.9	0.18	0.4195
M72	4.89	0.17	0.352
M32	4.87	0.15	0.3817
M47	4.87	0.15	0.4335
M55	4.86	0.14	0.6593
M68	4.86	0.14	0.7831
M33	4.85	0.13	0.4134
M71	4.85	0.13	0.6336
M48	4.84	0.12	0.6269
M30	4.83	0.11	0.3057
M34	4.83	0.11	0.6999
M74	4.82	0.1	0.7349
M85	4.82	0.1	0.7944
M43	4.8	0.08	0.3805
M69	4.78	0.06	0.5214
M87	4.77	0.05	0.7945
M40	4.76	0.04	0.7771
M58	4.76	0.04	0.8553
M6	4.74	0.02	0.9554
M27	4.74	0.02	0.9617
M5	4.73	0.01	0.9235
M66	4.73	0.01	0.951
M8	4.73	0.01	0.9738
M84	4.72	0	0.9897
M82	4.72	0	0.9943
M24	4.72	0	0.9999
