## Extended Data Table 7 for "The “Grove-First” Framework: Starting in the Grove to Find Therapies for Huanglongbing"

### Sheet: Sheet1
Extended Data Table 7. Pairwise testing to mean for each tree class with initial rating of alpha, beta or omega.
MoleculeID	Class	Fruit_Yeild_kg_per_Tree	Health_Index_Change	Final_Health_Index	Initial_Health_Index	Brix	Acidity	TSS_TA_Ratio	Fruit_Drop	Total_Fruit_Number	Fruit_over_200g
M41	Omega	0.558441	0.943138	0.855488	0.205695	0.0120076	0.692619	0.467531	0.939658	0.578227	0.110901
M68	Alpha	0.70529	0.0371216	0.0153168	0.0522687	0.0216383	0.122867	0.0171218	0.565531	0.920895	0.5
M22	Beta	0.128319	0.88304	0.797362	0.150596	0.0590403	0.664295	0.544271	0.351201	0.132186	0.634708
M83	Beta	0.132361	0.765164	0.751922	0.468385	0.0642024	0.753127	0.528325	0.351438	0.233961	0.849754
M36	Omega	0.813895	0.330669	0.340925	0.497423	0.0751294	0.263431	0.168281	0.999997	0.64984	0.182036
M46	Omega	0.18115	0.49727	0.293376	0.136919	0.100877	0.238973	0.136791	0.244478	0.262326	0.573658
M1	Beta	0.0753271	0.714919	0.469895	0.0226379	0.102676	0.557415	0.42403	0.685966	0.392616	0.201176
M30	Beta	0.220584	0.714919	0.751922	0.654238	0.102676	0.828527	0.682434	0.11437	0.153152	0.705864
M23	Beta	0.0289985	0.097725	0.0986753	0.468385	0.11043	0.34879	0.266935	0.328005	0.254307	0.0626322
M55	Omega	0.513073	0.761865	0.855488	0.790592	0.141281	0.452976	0.328799	0.21167	0.54127	0.388864
M71	Omega	0.439916	0.280289	0.549302	0.912293	0.141281	0.954183	0.884909	0.510384	0.520564	0.51185
M72	Omega	0.69316	0.440172	0.785824	0.971709	0.15051	0.54112	0.307482	0.15246	0.770236	0.633724
M57	Omega	0.822723	0.0735508	0.112383	0.604444	0.160127	0.100134	0.0647966	0.886768	0.844142	0.0449607
M51	Omega	0.713418	0.610481	0.443161	0.205695	0.170131	0.962447	0.908613	0.323779	0.694972	0.791216
M5	Beta	0.956957	0.983731	0.991175	0.808993	0.176293	0.0537397	0.0147323	0.718047	0.900426	0.798824
M74	Omega	0.925036	0.123132	0.249116	0.790592	0.180523	0.060246	0.0105824	0.960764	0.904153	0.791216
M16	Beta	0.809239	0.162986	0.127878	0.289207	0.18738	0.179622	0.0885051	0.998942	0.777227	0.0911955
M76	Omega	0.865718	0.715074	0.496198	0.136919	0.202455	0.455887	0.306376	0.0577948	0.870122	0.633724
M75	Omega	0.568363	0.0407794	0.293376	0.985549	0.213987	0.519417	0.460841	0.313631	0.503956	0.690714
M25	Beta	0.802652	0.479432	0.647209	0.912203	0.223105	0.607241	0.476609	0.309573	0.050457	0.798824
M31	Omega	0.175257	0.49727	0.249116	0.0856439	0.23815	0.568072	0.5265	0.516727	0.0759325	0.633724
M3	Beta	0.608452	0.810153	0.751922	0.289207	0.262364	0.708112	0.726072	0.780804	0.585892	0.402869
M66	Alpha	0.662135	0.631002	0.616524	0.479611	0.270652	0.681537	0.636233	0.0737291	0.551683	0.327111
M58	Omega	0.835353	0.664351	0.340925	0.0501768	0.277	0.6004	0.59	0.293137	0.69131	0.743497
M13	Beta	0.791174	0.660125	0.647209	0.468385	0.290347	0.388189	0.318551	0.99726	0.672939	0.825451
M20	Beta	0.0720522	0.00807965	0.0197009	0.808993	0.290347	0.444553	0.270468	0.0546598	0.676269	1.68434e-05
M87	Beta	0.865857	0.933689	0.925381	0.468385	0.290347	0.966555	0.952601	0.65812	0.842387	0.849754
M59	Omega	0.13692	0.0735508	0.20864	0.860208	0.290599	0.562702	0.569223	0.476472	0.106843	0.633724
M40	Omega	0.337634	0.554425	0.443161	0.291374	0.304498	0.781047	0.775348	0.253908	0.342104	0.573658
M43	Omega	0.452184	0.761865	0.700019	0.390586	0.304498	0.517327	0.451743	0.228348	0.338284	0.791216
M7	Beta	0.294942	0.358986	0.352791	0.468385	0.304836	0.102017	0.0363211	0.20916	0.40946	0.705864
M8	Beta	0.315583	0.660125	0.701627	0.654238	0.304836	0.845524	0.829259	0.439642	0.30079	0.849754
M62	Alpha	0.447014	0.631002	0.814574	0.980897	0.327349	0.707867	0.683352	0.345677	0.295604	0.773059
M50	Omega	0.346895	0.841582	0.601546	0.0856439	0.333132	0.141312	0.126523	0.293603	0.574148	0.388864
M84	Beta	0.518256	0.810153	0.925381	0.967057	0.334719	0.93092	0.856662	0.770417	0.46136	0.634708
M47	Omega	0.0221925	0.384278	0.20864	0.136919	0.347832	0.495983	0.526788	0.215136	0.0076757	0.51185
M6	Beta	0.443251	0.933689	0.925381	0.468385	0.350073	0.339458	0.201519	0.202565	0.403309	0.825451
M85	Beta	0.0849087	0.810153	0.701627	0.150596	0.350073	0.791154	0.821454	0.326266	0.159843	0.738896
M86	Beta	0.860755	0.541083	0.530105	0.468385	0.365672	0.0697549	0.0480151	0.340361	0.798726	0.634708
M33	Omega	0.118203	0.280289	0.140192	0.136919	0.3779	0.244227	0.19211	0.511711	0.201947	0.000128942
M10	Beta	0.179865	0.0185579	0.00569404	0.0648293	0.381493	0.0893274	0.0734979	0.571244	0.553244	0.0512161
M18	Beta	0.707118	0.0538302	0.0986753	0.808993	0.381493	0.68296	0.685061	0.658687	0.849017	0.67105
M70	Alpha	0.641239	0.950231	0.912282	0.286357	0.388089	0.622968	0.639256	0.417897	0.572846	0.816152
M34	Omega	0.0836124	0.384278	0.340925	0.390586	0.424351	0.724694	0.492498	0.147147	0.0155724	0.833321
M48	Omega	0.195538	0.610481	0.744783	0.790592	0.424351	0.760311	0.7551	0.710098	0.116835	0.791216
M53	Omega	0.218895	0.440172	0.65205	0.860208	0.440103	0.145615	0.125115	0.303176	0.483191	0.690714
M60	Omega	0.00447083	0.384278	0.443161	0.604444	0.440103	0.9303	0.887606	0.116583	0.0102728	0.388864
M44	Omega	0.377597	0.554425	0.549302	0.497423	0.440103	0.988956	0.967494	0.473981	0.220067	0.743497
M69	Alpha	0.809359	0.381099	0.383476	0.479611	0.467652	0.712412	0.701787	0.326066	0.727158	0.725101
M61	Alpha	0.348212	0.44305	0.383476	0.286357	0.483813	0.280607	0.242973	0.316487	0.610409	0.274899
M32	Omega	0.120736	0.841582	0.785824	0.390586	0.503805	0.375007	0.495987	0.691931	0.0260942	0.573658
M21	Beta	0.091808	0.95168	0.971585	0.808993	0.512951	0.967509	0.967424	0.162185	0.0813087	0.924091
M29	Beta	0.632248	0.714919	0.701627	0.468385	0.512951	0.182137	0.129012	0.395696	0.585892	0.519612
M63	Alpha	0.582986	0.053387	0.0474302	0.286357	0.564496	0.471651	0.407329	0.319169	0.630885	0.440753
M64	Alpha	0.27705	0.381099	0.558866	0.934968	0.564496	0.86627	0.864606	0.795258	0.144169	0.816152
M27	Beta	0.284857	0.479432	0.298373	0.0648293	0.579053	0.670819	0.539074	0.259678	0.443072	0.597131
M24	Beta	0.466561	0.849482	0.751922	0.150596	0.611411	0.353883	0.482153	0.887511	0.317081	0.871721
M78	Omega	0.586497	0.715074	0.958674	0.993153	0.614094	0.173787	0.215072	0.432652	0.69131	0.573658
M42	Omega	0.729904	0.280289	0.20864	0.291374	0.629333	0.705064	0.822857	0.392292	0.791828	0.573658
M56	Omega	0.649565	0.384278	0.172278	0.0856439	0.629333	0.381794	0.49342	0.278128	0.733936	0.44976
M45	Omega	0.217698	0.715074	0.785824	0.70417	0.715915	0.00241153	0.000648658	0.352906	0.148227	0.51185
M52	Omega	0.950591	0.440172	0.496198	0.604444	0.715915	0.891984	0.93117	0.413856	0.958006	0.573658
M80	Omega	0.801799	0.192072	0.340925	0.790592	0.715915	0.0415499	0.0823014	0.77952	0.709429	0.791216
M4	Beta	0.84518	0.849482	0.751922	0.150596	0.717563	0.6464	0.770804	0.414963	0.727525	0.825451
M82	Omega	0.46414	0.384278	0.293376	0.291374	0.729365	0.67164	0.802441	0.261677	0.47075	0.690714
M14	Beta	0.185459	0.358986	0.469895	0.808993	0.74516	0.723174	0.827569	0.373145	0.33373	0.261104
M65	Alpha	0.171528	0.904754	0.93468	0.836453	0.768561	0.148265	0.218459	0.978765	0.0811283	0.672889
M15	Beta	0.689888	0.0185579	0.0197009	0.468385	0.771295	0.443719	0.589984	0.440792	0.82857	0.0264935
M17	Beta	0.858393	0.358986	0.202638	0.0648293	0.795875	0.188087	0.275266	0.66149	0.893731	0.230064
M28	Beta	0.532054	0.714919	0.751922	0.654238	0.818831	0.744699	0.842235	0.106891	0.585892	0.738896
M2	Beta	0.491869	0.714919	0.751922	0.654238	0.840121	0.610079	0.82713	0.650592	0.414074	0.825451
M39	Omega	0.12019	0.993166	0.958674	0.136919	0.844501	0.653995	0.836372	0.252943	0.262326	0.690714
M54	Omega	0.469504	0.123132	0.088714	0.291374	0.844501	0.426081	0.6583	0.330517	0.561866	0.44976
M73	Omega	0.845247	0.761865	0.90815	0.912293	0.862977	0.48845	0.647331	0.697818	0.878789	0.633724
M12	Beta	0.975662	0.0386384	0.0746195	0.808993	0.868897	0.129584	0.241202	0.411353	0.915823	0.201176
M88	Beta	0.894967	0.162986	0.298373	0.912203	0.877652	0.713534	0.845956	0.100865	0.818947	0.891382
M37	Omega	0.474337	0.924497	0.785824	0.136919	0.887807	0.0775273	0.122249	0.51188	0.520564	0.0449607
M79	Omega	0.995428	0.664351	0.928466	0.985549	0.887807	0.938187	0.951083	0.883357	0.993953	0.791216
M35	Omega	0.0627075	0.123132	0.0527054	0.136919	0.915718	0.673536	0.746804	0.74825	0.136431	0.0449607
M49	Omega	0.632407	0.715074	0.340925	0.0274461	0.951666	0.302159	0.532595	0.448526	0.709429	0.031812
M19	Beta	0.115666	0.127509	0.0986753	0.289207	0.952695	0.533579	0.770366	0.653208	0.000221117	0.150246
M9	Beta	0.661534	0.765164	0.83749	0.808993	0.960526	0.581461	0.853421	0.797157	0.682888	0.294136
M38	Omega	0.950685	0.993166	0.984027	0.390586	0.962755	0.212114	0.420634	0.521008	0.959873	0.633724
M81	Omega	0.940907	0.0209055	0.172278	0.971709	0.968934	0.373018	0.69368	0.869239	0.945303	0.791216
M26	Beta	0.696906	0.097725	0.16251	0.808993	0.973066	0.330605	0.487876	0.47261	0.689449	0.230064
M77	Omega	0.653062	0.192072	0.249116	0.604444	0.976609	0.921202	0.97899	0.635954	0.69131	0.690714
M11	Beta	0.811472	0.127509	0.127878	0.468385	0.977981	0.0240979	0.105036	0.439332	0.814013	0.32895
M67	Alpha	0.365604	0.689486	0.558866	0.1389	0.993575	0.438584	0.827614	0.685023	0.517553	0.00579789
