## Extended Data Table 8 for "The “Grove-First” Framework: Starting in the Grove to Find Therapies for Huanglongbing"

### Sheet: Sheet1
Extended DataTable 8. Power analysis of Phase 1 data. Detectable changes by a one-tailed T-test, given observed variance of each parameter among alpha, beta and omega trees. For each treatment/tree class combination, the standard deviation among the tree replicates for each treatment was calculated, and the mediam standard deviation was divided by the mean of all trees to estimate a typical coeff…
				Detectable Change (% of mean)
Measurement	Class	Mean	CoV (%)	N=3 T=88	N=4 T=66	N=5 T=52	N=6 T=44	N=10 T=26	N=20 T=13
Fruit Yeild (kg/Tree)	alpha	24	28.2	93.7	74.9	64.6	57.7	43.2	29.9
	beta	18.2	23.9	79.3	63.3	54.6	48.8	36.5	25.3
	omega	13.7	39.3	130.4	104.2	89.8	80.3	60.1	41.6
Health Index	alpha	21.6	4.5	15.1	12.1	10.4	9.3	7	4.8
	beta	18.9	6	20	16	13.8	12.3	9.2	6.4
	omega	15	11.1	36.7	29.3	25.3	22.6	16.9	11.7
Brix	alpha	9.7	4.8	16	12.8	11.1	9.9	7.4	5.1
	beta	9.5	6.9	23.1	18.4	15.9	14.2	10.6	7.4
	omega	9.9	5.6	18.7	14.9	12.9	11.5	8.6	6
Acidity	alpha	2.9	19.9	66.2	52.9	45.6	40.8	30.5	21.1
	beta	2.8	19.7	65.4	52.2	45	40.3	30.1	20.9
	omega	3	15.8	52.5	41.9	36.1	32.3	24.2	16.7
TSS/TA Ratio	alpha	14.1	18.7	62.1	49.6	42.8	38.3	28.6	19.8
	beta	14.2	17.4	57.7	46.1	39.8	35.6	26.6	18.4
	omega	13.7	15.5	51.6	41.2	35.5	31.8	23.8	16.5
Fruit Drop (%)	alpha	6.1	43.8	145.4	116.2	100.2	89.6	67	46.4
	beta	6.1	36.3	120.7	96.4	83.1	74.3	55.6	38.5
	omega	8.5	55.7	185	147.7	127.4	113.9	85.2	59
Total Fruit (N)	alpha	211	23.2	77.2	61.6	53.2	47.5	35.6	24.6
	beta	162.8	27.7	92	73.5	63.4	56.7	42.4	29.4
	omega	129.3	31.1	103.2	82.4	71.1	63.5	47.5	32.9
