## Extended Data Table 9 for "The “Grove-First” Framework: Starting in the Grove to Find Therapies for Huanglongbing"

### Sheet: Sheet1
Extended Data Table 9. Phase 2 Treatment Summary.
Treatment Name	Molecule ID	Vero Beach West	Hardee County	Vero Beach East
Star Anise Oil	M54			X
Rectify and WakeUp	M10	X	X	X
Muriatic Acid	M75		X
OTC, pH 2	M53	X8	X9	X8
EDTA	M73		X	X
Pongamia Oil	M49		X
WakeUp	N/A		X
Potassium phosphate	M42		X
FRC 713	N/A			X
Clove Oil and WakeUp	N/A			X
Geranium Oil and WakeUp	N/A			X
FRC 249	N/A			X
FRC11	N/A			X
7 treatments from Phase 1
2combinations from Phase 1 molecules
4 new in Phase 2 as a result of grower discussions/interest
