## Extended Data Table 10 for "The “Grove-First” Framework: Starting in the Grove to Find Therapies for Huanglongbing"

### Sheet: Extended Data Table 10
Extended Data Table 10. Data analysis code for Phase I analysis.
Main Figures	R Code Header	Secondary Code Line Heading (if needed)
2a	Figs 2&3 Panel a create treatment indicator OTC usable right away	Fig 2a Tree health, Fruit drop and Solids per box
2b	Figs 2&3 Panel b create treatment indicator all other antibiotics	Fig 2b Tree health, Fruit drop and Solids per box
2c	Figs 2&3 Panel c create treatment indicator Essential Oils	Fig 2c Tree health, Fruit drop and Solids per box
2d	Figs 2&3 Panel d create treatment indicator Fertilizers	Fig 2d Tree health, Fruit drop and Solids per box
2e	Figs 2&3 Panel e create treatment indicator for Phase 2 Treatments	Fig 2e Tree health, Fruit drop and Solids per box
3a	Figs 2&3 Panel a create treatment indicator OTC usable right away	Fig 3a Brix, Acidity & Juice Vol plots
3b	Figs 2&3 Panel b create treatment indicator all other antibiotics	Fig 3b Brix, Acidity & Juice Vol plots
3c	Figs 2&3 Panel c create treatment indicator Essential Oils	Fig 3c Brix, Acidity & Juice Vol plots
3d	Figs 2&3 Panel d create treatment indicator Fertilizers	Fig 3d Brix, Acidity & Juice Vol plots
3e	Figs 2&3 Panel e create treatment indicator for Phase 2 Treatments	Fig 3e Brix, Acidity & Juice Vol plots
4a	Figure 4	Fig 4a - Pareto chart for fruit >200g
4b	Figure 4	Fig 4b Box plot comparing Fruit Average Weight values for selected
4c	Figure 4	Fig 4c Box plot comparing boxes per acre values for selected
4d	Figure 4	Fig 4d Box plot comparing pounds solid per box for selected
4e	Figure 4	Fig 4e Box plot comparing Fruit Brix values for selected
4f	Figure 4	Fig 4f Box plot comparing TSS:TA ratio values for selected
4g	Figure 4	Fig 4g Box plot comparing % juice for selected
5	Hierarchical clustering at the molecule level with selected phenotypes
Extended Data Figures
1a	Extended Data Fig 1a Tree rating by row
1b	Extended Data Fig 1b Number of fruit per row by Tree Rating w legend
1c	Extended Data Fig 1c Avg fruit weight per row
4a	Extended Data Fig 4a Plant health index Day 0 to 90
4b	Extended Data Fig 4b Plant health index Day 0 to 180
4c	Extended Data Fig 4c Plant health index Day 0 to 270
6a	Extended Data Fig 6a Plant health vs Tree rating Day 90
6b	Extended Data Fig 6b Plant health vs Tree rating Day 180
6c	Extended Data Fig 6c Plant health vs Tree rating Day 270
7a	Extended Data Fig 7a Percent Fruit Drop by MID colored by TreeRating
7b	Extended Data Fig 7b Percent Fruit Drop by MID colored by TreeRating sorted by SD
8a-90	Extended Data Fig 8a Day 90 Number of Total fruit (sorted only) vs change in plant health index
8a-180	Extended Data Fig 8a Day 180 Number of Total fruit (sorted only) vs change in plant health index
8a-270	Extended Data Fig 8a Day 270 Number of Total fruit (sorted only) vs change in plant health index
8b-90	Extended Data Fig 8b Day 0 to 90 Fruit Weight x Plant Health Index
8b-180	Extended Data Fig 8b Day 0 to 180 Fruit Weight x Plant Health Index
8b-270	Extended Data Fig 8b Day 0 to 270 Fruit Weight x Plant Health Index
9a	Extended Data Fig 9a Number of fruit by MID (includes sorted, dropped and skirted fruit)
9b	Extended Data Fig 9b Avg fruit weight vs number of fruit
9c	Extended Data Fig 9c Avg fruit weight vs number of fruit without color
10a	Extended Data Fig 10a Average Brix
10b	Extended Data Fig 10b TSS_TA_Ratio
Extended Data Tables
Table 2	Extended Data Table 2 Pairwise t-tests for fruit drop between each treatment and M53
Table 3	Extended Data Table 3 Pairwise t-tests for yield between treatments and M53
Table 4	Extended Data Table 4 Pairwise t-tests for fruit weight between each treatment and M53
Table 5	Extended Data Table 5 Pairwise t-tests for Brix between each Treatment and M53
Table 6	Extended Data Table 6 Pairwise t-test comparison for Solids per box between each treatment and M53
